# Tonsillar expression quantitative trait loci verify and expand genetic contributors to childhood atopic diseases

**DOI:** 10.64898/2026.03.13.711667

**Authors:** Kim Lorenz, Samuel Yoon, Carole Le Coz, Karen Zur, Andrew Wells, Neil Romberg, Benjamin F. Voight

## Abstract

The spectrum of causal variants, mechanisms, and immunologic gene networks that influence pediatric atopic traits are not completely understood. Human genetic variation associated with transcript abundance (eQTLs) can help to advance our understanding, yet prior work has focused on profiling immune cell populations collected from peripheral blood primarily in adult populations, leaving uncharacterized tissue-resident lymphocytes collected from children. Here, we paired genotyping with gene expression profiling across four populations of tonsil-derived immune cell types – including previously uncharacterized germinal center B cells – collected from 103 children across development (ages 1-18). Using these data, we report cell-type specific gene networks and identify 13,393 eGenes (1,793 eGenes not previously reported in similar datasets) influenced by 27,603 eQTLs (5,199 not previously reported). We link discovered eQTLs to associations identified in pediatric and adult asthma and atopy traits, nominating 78 eGenes like *TRAF3*, *ZBTB10* and *JAZF1* in disease relevant cell types. Our resource is freely available and exemplifies the importance of discovery in native tissues and across human development.
