## Supplementary Table 4 for "Tonsillar expression quantitative trait loci verify and expand genetic contributors to childhood atopic diseases"

### Sheet: Sheet1
Trait	Acronym	num leads	num loci	loci with coloc	total colocs	coloc genes	ccr	genome build	Reference	Reference link	path	Data download	Notes
Asthma	Asthma	56	40	12	34	18	0.0812277	hg19	Ferreira et al 2019 AJHG	https://pubmed.ncbi.nlm.nih.gov/30929738/	/project/voight_datasets/GWAS/31_asthma/ADULT1_ADULT2_ONSET_ASTHMA.20180716.allchr.assoc.GC.gz	http://ftp.ebi.ac.uk/pub/databases/gwas/summary_statistics/GCST007001-GCST008000/GCST007799/
Pediatric asthma	pAsthma	123	86	27	55	36	0.0443755	hg19	Ferreira et al 2019 AJHG	https://pubmed.ncbi.nlm.nih.gov/30929738/	/project/voight_datasets/GWAS/31_asthma/CHILD_ONSET_ASTHMA.20180501.allchr.assoc.GC.gz	http://ftp.ebi.ac.uk/pub/databases/gwas/summary_statistics/GCST007001-GCST008000/GCST007800/
Atopic asthma	Atopic_Asthma	198	69	5	13	8	0.0523828	hg19	Zhu et al 2020 J Allergy Clin Immunol	https://pubmed.ncbi.nlm.nih.gov/31669095/		from authors
Child asthma	Child_Asthma	219	74	8	15	9	0.0293455	hg19	Zhu et al 2020 J Allergy Clin Immunol	https://pubmed.ncbi.nlm.nih.gov/31669095/		from authors
Atopic Dermatitis/Eczema	ADE	101	89	21	42	27	0.0852731	hg38	Olivia et al 2025 Nat Commun	https://pubmed.ncbi.nlm.nih.gov/40164604/		https://ftp.ebi.ac.uk/pub/databases/gwas/summary_statistics/GCST90503001-GCST90504000/GCST90503108/
Asthma, Eczema, or Allergy	Allergic	136	71	17	41	24	0.499196	hg19	Ferreria et al 2017 Nat Genet	https://pubmed.ncbi.nlm.nih.gov/29083406/		https://genepi.qimr.edu.au/staff/manuelf/gwas_results/main.html
			429	90	200	122
