## Supplementary Table 8 for "Tonsillar expression quantitative trait loci verify and expand genetic contributors to childhood atopic diseases"

### Sheet: COA_confirm
known?	SNP	Gene	GeneID	Tissue	cond.PP.H4.abf	Coloc_DICE?
Yes	rs10187276	CCL20	ENSG00000115009.13	NaiveB	0.996556	No
Yes	rs10187276	CCL20	ENSG00000115009.13	NaiveT	0.992289	No
Yes	rs10187276	CCL20	ENSG00000115009.13	TFH	0.994398	No
Yes	rs1589598929	EIF2S2P3	ENSG00000236493.2	GCB	0.954798	No
Yes	rs1589598929	EIF2S2P3	ENSG00000236493.2	NaiveB	0.919346	No
Yes	rs4795399	GSDMA	ENSG00000167914.12	GCB	0.817425	No
Yes	rs4795399	GSDMB	ENSG00000073605.18	NaiveT	0.876702	NaiveT, TFH
Yes	rs4722758	JAZF1	ENSG00000153814.13	NaiveB	0.98973	NaiveT
Yes	rs4722758	JAZF1	ENSG00000153814.13	NaiveT	0.992324	NaiveT
Yes	rs449454	NDFIP1	ENSG00000131507.11	NaiveB	0.922884	No
Yes	rs449454	NDFIP1	ENSG00000131507.11	NaiveT	0.927588	No
Yes	rs449454	NDFIP1	ENSG00000131507.11	TFH	0.944274	No
Yes	rs4795399	ORMDL3	ENSG00000172057.10	NaiveT	0.896817	NaiveT, TFH
Yes	rs479844	OVOL1	ENSG00000172818.10	GCB	0.97675	No
Yes	rs479844	OVOL1	ENSG00000172818.10	NaiveB	0.983331	No
Yes	rs479844	OVOL1	ENSG00000172818.10	TFH	0.9859	No
Yes	rs943451	PRKCQ-AS1	ENSG00000237943.7	TFH	0.946957	No
Yes	rs705700	RPS26	ENSG00000197728.11	GCB	0.984908	No
Yes	rs705700	RPS26	ENSG00000197728.11	NaiveB	0.984908	No
Yes	rs705700	RPS26	ENSG00000197728.11	NaiveT	0.984908	No
Yes	rs705700	RPS26	ENSG00000197728.11	TFH	0.984908	No
Yes	rs1893380	SMAD4	ENSG00000141646.14	NaiveB	0.900092	No
Yes	rs1893380	SMAD4	ENSG00000141646.14	NaiveT	0.917487	No
Yes	rs1893380	SMAD4	ENSG00000141646.14	TFH	0.933099	No
Yes	rs705700	SUOX	ENSG00000139531.13	GCB	0.93712	NaiveB, TFH
Yes	rs10158467	TNFSF4	ENSG00000117586.11	NaiveB	0.971462	No
Yes	rs1897073089	TRAF3	ENSG00000131323.16	NaiveT	0.960653	TFH
Yes	rs7625643	ZBTB38	ENSG00000177311.11	NaiveB	0.975243	NaiveB
Yes	rs7625643	ZBTB38	ENSG00000177311.11	NaiveT	0.974118	NaiveB
Yes	rs4795399	ZPBP2	ENSG00000186075.12	NaiveB	0.888293	NaiveB
No	rs6755248	AP1S3	ENSG00000152056.17	NaiveB	0.939782	NaiveB
No	rs6755248	AP1S3	ENSG00000152056.17	NaiveT	0.893136	NaiveB
No	rs479844	AP5B1	ENSG00000254470.3	TFH	0.832813	No
No	rs2738783	ARFRP1	ENSG00000101246.20	NaiveT	0.908427	No
No	rs9895436	ARHGAP27	ENSG00000159314.11	TFH	0.846146	No
No	rs3122929	ATP23	ENSG00000166896.9	NaiveT	0.972096	No
No	rs62408233	BACH2	ENSG00000112182.15	NaiveT	0.863526	NaiveT
No	rs1716183	C12orf65	ENSG00000130921.8	NaiveT	0.806064	No
No	rs1026111583	EEFSEC	ENSG00000132394.11	GCB	0.929107	No
No	rs1026111583	EEFSEC	ENSG00000132394.11	TFH	0.924462	No
No	rs2221641	LINC02986	ENSG00000260317.1	TFH	0.903178	No
No	rs2299012	MEIKIN	ENSG00000239642.6	NaiveB	0.838621	No
No	rs1356039317	MFSD13A	ENSG00000138111.14	GCB	0.842722	NaiveT, TFH
No	rs1356039317	MFSD13A	ENSG00000138111.14	NaiveB	0.964864	NaiveT, TFH
No	rs1356039317	MFSD13A	ENSG00000138111.14	NaiveT	0.967806	NaiveT, TFH
No	rs1356039317	MFSD13A	ENSG00000138111.14	TFH	0.952522	NaiveT, TFH
No	rs1716183	MPHOSPH9	ENSG00000051825.15	TFH	0.819583	No
No	rs1199738083	POLR3H	ENSG00000100413.17	NaiveT	0.911254	No
No	rs943451	LINC02648	ENSG00000225948.2	TFH	0.988384	TFH
No	rs13277355	PVT1	ENSG00000249859.11	TFH	0.933453	No
No	rs1869172668	TNFSF11	ENSG00000120659.15	GCB	0.831863	No
No	rs1874675300	UNC119B	ENSG00000175970.11	TFH	0.869234	No
No	rs6755248	WDFY1	ENSG00000085449.15	GCB	0.839585	No
No	rs2221641	ZBTB10	ENSG00000205189.12	TFH	0.95224	No
No	rs12952581	ZNF652-AS1	ENSG00000248714.7	NaiveT	0.946206	No
