## Supplementary Table 10 for "Tonsillar expression quantitative trait loci verify and expand genetic contributors to childhood atopic diseases"

### Sheet: columns
ENSG	gene ENSG id
gene_name	common gene name
gene_biotype	type of gene
chr	chr
start	gene start
end	gene end
F_only_lfc	subset 1 log2foldchange
F_only_lfcSE	subset 1 lfc SE
F_only_padj	subset 1 padj
M_only_lfc	subset 2 log2foldchange
M_only_lfcSE	subset 2 lfc SE
M_only_padj	subset 2 padj
Q	heterogeneity Q value
Qp	pvalue associated with Q value
I2	I2 value
interest	is Qp significant?
lfc_delta	abs(subset 1 log2foldchange - subset 2 log2foldchange)
Full results available on zenodo

### Sheet: NaiveB_GCB_sex
ENSG	gene_name	gene_biotype	chr	start	end	F_only_lfc	F_only_lfcSE	F_only_padj	M_only_lfc	M_only_lfcSE	M_only_padj	Q	Qp	I2	interest	lfc_delta
ENSG00000162430.17	SEPN1	protein_coding	1	25800176	25818224	2.91028	0.089967	1.72016e-228	3.4318	0.0649943	0	22.08	2.61517e-06	95.471	TRUE	0.521525
ENSG00000132849.20	PATJ	protein_coding	1	61742477	62178675	1.20072	0.0910525	3.3366e-39	1.88041	0.0864855	4.62731e-104	29.2935	6.2205e-08	96.5863	TRUE	0.679681
ENSG00000162909.18	CAPN2	protein_coding	1	223701593	223776018	2.91765	0.0803776	2.62516e-287	3.48841	0.0938908	5.60827e-301	21.325	3.87634e-06	95.3107	TRUE	0.570756
ENSG00000170500.13	LONRF2	protein_coding	2	100273291	100322733	-2.99627	0.170765	2.71728e-68	-1.77414	0.15125	2.86088e-31	28.7025	8.43941e-08	96.516	TRUE	1.22213
ENSG00000183091.19	NEB	protein_coding	2	151485336	151734487	2.19005	0.0753911	1.44763e-184	2.69257	0.0759497	3.58049e-274	22.0503	2.65597e-06	95.4649	TRUE	0.502517
ENSG00000197888.2	UGT2B17	protein_coding	4	68537184	68568527	-0.88233	0.196079	1.17289e-05	-2.39219	0.203658	2.36297e-31	28.523	9.2592e-08	96.4941	TRUE	1.50986
ENSG00000112874.10	NUDT12	protein_coding	5	103548855	103562793	1.81828	0.0938508	6.20086e-83	2.63332	0.132443	2.93463e-87	25.2116	5.13734e-07	96.0336	TRUE	0.815049
ENSG00000170356.9	OR2A20P	transcribed_unprocessed_pseudogene	7	144250045	144252957	3.98836	0.172317	9.97922e-118	5.31579	0.203483	1.43041e-149	24.7833	6.41492e-07	95.965	TRUE	1.32743
ENSG00000228960.6	OR2A9P	transcribed_unprocessed_pseudogene	7	144294480	144300934	2.77311	0.208346	6.53884e-40	4.29654	0.24408	1.04397e-68	22.5359	2.06256e-06	95.5626	TRUE	1.52342
ENSG00000050327.15	ARHGEF5	protein_coding	7	144355288	144380632	2.21526	0.102652	1.53468e-102	2.9558	0.0894573	2.33247e-238	29.5788	5.36903e-08	96.6192	TRUE	0.740534
ENSG00000196814.15	MVB12B	protein_coding	9	126326849	126507041	4.70706	0.123805	0	5.81695	0.141009	0	34.985	3.32253e-09	97.1416	TRUE	1.10989
ENSG00000170677.6	SOCS6	protein_coding	18	70288901	70330200	-2.09085	0.0957602	6.23566e-105	-1.427	0.0708271	1.46399e-89	31.0649	2.49547e-08	96.7809	TRUE	0.663854
ENSG00000198816.7	ZNF358	protein_coding	19	7515292	7521026	3.25988	0.0735624	0	3.98121	0.076865	0	45.9654	1.20362e-11	97.8244	TRUE	0.721327
ENSG00000104870.13	FCGRT	protein_coding	19	49506816	49526333	2.05333	0.0488777	0	2.61805	0.061101	0	52.0893	5.30328e-13	98.0802	TRUE	0.56472

### Sheet: NaiveB_GCB_age
ENSG	gene_name	gene_biotype	chr	start	end	5_only_lfc	5_only_lfcSE	5_only_padj	4_only_lfc	4_only_lfcSE	4_only_padj	Q	Qp	I2	interest	lfc_delta
ENSG00000163518.11	FCRL4	protein_coding	1	157573749	157598080	1.49293	0.144054	1.05817e-24	2.3658	0.108135	2.11781e-105	23.4834	1.25993e-06	95.7417	TRUE	0.872877
ENSG00000244682.7	FCGR2C	polymorphic_pseudogene	1	161581339	161605662	3.39931	0.160434	7.08707e-99	4.4423	0.13476	2.75395e-237	24.7799	6.42643e-07	95.9645	TRUE	1.04299
ENSG00000143341.12	HMCN1	protein_coding	1	185734551	186190949	-1.98952	0.262117	7.75804e-14	-0.341944	0.242404	0.203616	21.2962	3.93518e-06	95.3043	TRUE	1.64758
ENSG00000136634.7	IL10	protein_coding	1	206767602	206772494	-2.91765	0.197939	1.36749e-48	-1.59039	0.193462	4.45552e-16	22.9957	1.62368e-06	95.6514	TRUE	1.32726
ENSG00000171643.14	S100Z	protein_coding	5	76850001	76921650	-3.41494	0.155952	1.65318e-105	-2.35303	0.17036	6.72976e-43	21.1395	4.27039e-06	95.2695	TRUE	1.06191
ENSG00000145864.13	GABRB2	protein_coding	5	161288429	161549044	-1.94937	0.166905	5.17807e-31	-3.29149	0.243872	5.01516e-41	20.6262	5.58268e-06	95.1518	TRUE	1.34213
ENSG00000137193.14	PIM1	protein_coding	6	37170203	37175426	-2.08052	0.0758615	1.14667e-164	-1.57863	0.058228	5.17482e-161	27.5432	1.53627e-07	96.3693	TRUE	0.501892
ENSG00000124721.18	DNAH8	protein_coding	6	38715341	39030529	-1.63132	0.149537	3.16649e-27	-0.499134	0.151364	0.0015055	28.3139	1.03154e-07	96.4682	TRUE	1.13218
ENSG00000136231.14	IGF2BP3	protein_coding	7	23310209	23470467	-4.37443	0.121605	3.30344e-282	-2.60909	0.102142	4.13796e-143	123.566	1.04832e-28	99.1907	TRUE	1.76535
ENSG00000079112.10	CDH17	protein_coding	8	94127171	94217303	0.441802	0.218468	0.0673763	2.61838	0.300346	6.44756e-18	34.3456	4.61454e-09	97.0884	TRUE	2.17657
ENSG00000151240.17	DIP2C	protein_coding	10	274190	689668	2.03102	0.104686	3.90473e-83	2.6238	0.0786359	4.53782e-243	20.4976	5.97066e-06	95.1214	TRUE	0.592779
ENSG00000204161.14	C10orf128	protein_coding	10	49154725	49188585	3.291	0.119709	1.85512e-165	4.04981	0.113402	3.25278e-278	21.1765	4.18869e-06	95.2778	TRUE	0.75881
ENSG00000189057.11	FAM111B	protein_coding	11	59107185	59127410	-2.1663	0.0786865	6.34773e-166	-1.58343	0.0845359	1.16287e-77	25.4714	4.48999e-07	96.074	TRUE	0.582867
ENSG00000134532.19	SOX5	protein_coding	12	23529500	23951032	-2.99921	0.12736	8.56656e-122	-2.09812	0.138208	1.60641e-51	22.9875	1.63058e-06	95.6498	TRUE	0.90109
ENSG00000178498.16	DTX3	protein_coding	12	57604622	57609804	-1.91405	0.0879761	3.58072e-104	-1.29591	0.0730551	8.30109e-70	29.2189	6.46471e-08	96.5776	TRUE	0.618135
ENSG00000067715.14	SYT1	protein_coding	12	78863993	79452008	2.28499	0.191579	2.77003e-32	3.53869	0.19519	7.54082e-73	21.0122	4.56373e-06	95.2409	TRUE	1.25369
ENSG00000162104.10	ADCY9	protein_coding	16	3953387	4116185	2.19219	0.073316	1.89076e-195	1.68741	0.0835942	5.97967e-90	20.6098	5.63076e-06	95.1479	TRUE	0.504781
ENSG00000166123.14	GPT2	protein_coding	16	46884378	46931297	-1.77523	0.0808968	5.93228e-106	-1.25491	0.0665702	1.21947e-78	24.6661	6.81722e-07	95.9459	TRUE	0.520319
ENSG00000088882.8	CPXM1	protein_coding	20	2794069	2800637	-4.44427	0.128475	4.34512e-261	-3.62342	0.118279	3.80651e-205	22.0945	2.59554e-06	95.474	TRUE	0.820844
ENSG00000236352.1	AC005220.3	antisense	20	53940160	53942508	-5.30186	0.310802	1.34245e-64	-3.35219	0.175362	7.99974e-81	29.8485	4.6715e-08	96.6498	TRUE	1.94967
ENSG00000100427.16	MLC1	protein_coding	22	50059391	50085902	-3.17394	0.217145	8.39289e-48	-1.72235	0.190999	4.46204e-19	25.1946	5.18259e-07	96.0309	TRUE	1.45159
ENSG00000196576.15	PLXNB2	protein_coding	22	50274979	50307627	-3.66872	0.109603	1.48217e-244	-2.69605	0.109331	1.76847e-133	39.4762	3.32084e-10	97.4668	TRUE	0.972672

### Sheet: NaiveT_TFH_sex
ENSG	gene_name	gene_biotype	chr	start	end	F_only_lfc	F_only_lfcSE	F_only_padj	M_only_lfc	M_only_lfcSE	M_only_padj	Q	Qp	I2	interest	lfc_delta
ENSG00000109943.9	CRTAM	protein_coding	11	122838500	122872639	-2.96263	0.130969	2.06846e-112	-2.17975	0.113586	2.697e-81	20.3928	6.30664e-06	95.0963	TRUE	0.782881
ENSG00000111424.12	VDR	protein_coding	12	47841537	47943048	2.95051	0.0665874	0	2.45018	0.0847123	7.62324e-183	21.5616	3.42645e-06	95.3621	TRUE	0.500331
ENSG00000266865.6	RP11-848P1.9	transcribed_unprocessed_pseudogene	17	31008497	31093127	3.25253	0.0981621	1.54317e-239	2.62398	0.0827689	2.25643e-219	23.9636	9.81768e-07	95.827	TRUE	0.62855

### Sheet: NaiveT_TFH_age
ENSG	gene_name	gene_biotype	chr	start	end	5_only_lfc	5_only_lfcSE	5_only_padj	4_only_lfc	4_only_lfcSE	4_only_padj	Q	Qp	I2	interest	lfc_delta
ENSG00000162545.6	CAMK2N1	protein_coding	1	20482391	20486220	3.59349	0.0935537	0	4.53535	0.101918	0	46.3489	9.89642e-12	97.8425	TRUE	0.941858
ENSG00000157077.14	ZFYVE9	protein_coding	1	52142094	52346686	1.71626	0.0548283	5.16456e-214	2.2398	0.0573487	0	43.5408	4.15216e-11	97.7033	TRUE	0.523536
ENSG00000136694.9	IL36A	protein_coding	2	113005461	113008044	-1.61118	0.149142	9.51712e-27	-2.71385	0.197391	2.09352e-42	19.8652	8.30978e-06	94.9661	TRUE	1.10267
ENSG00000163491.16	NEK10	protein_coding	3	27110085	27369460	2.18636	0.103329	1.3296e-98	1.55558	0.0888454	6.68646e-68	21.4258	3.67791e-06	95.3327	TRUE	0.630781
ENSG00000163751.4	CPA3	protein_coding	3	148865256	148897196	-2.92716	0.538834	1.07382e-07	-6.66653	0.600593	4.08333e-28	21.4772	3.58052e-06	95.3439	TRUE	3.73936
ENSG00000163734.4	CXCL3	protein_coding	4	74036589	74038807	-1.78685	0.366194	1.966e-06	-4.43703	0.455759	6.16044e-22	20.5477	5.81637e-06	95.1333	TRUE	2.65019
ENSG00000081041.9	CXCL2	protein_coding	4	74097035	74099293	-2.30938	0.281396	5.37637e-16	-4.81875	0.375526	4.06136e-37	28.596	8.91682e-08	96.503	TRUE	2.50937
ENSG00000112812.16	PRSS16	protein_coding	6	27247701	27256624	2.3378	0.153201	5.51251e-52	4.32403	0.269845	4.17104e-57	40.9726	1.54382e-10	97.5593	TRUE	1.98623
ENSG00000196586.16	MYO6	protein_coding	6	75749192	75919537	6.21963	0.135109	0	7.44882	0.138598	0	40.3302	2.14468e-10	97.5205	TRUE	1.2292
ENSG00000254777.5	AC022182.1	lincRNA	8	60910053	60966557	-2.14325	0.169292	3.19124e-36	-1.07188	0.136887	1.19902e-14	24.2169	8.60722e-07	95.8707	TRUE	1.07137
ENSG00000107249.23	GLIS3	protein_coding	9	3824127	4348392	2.7736	0.139687	5.23503e-87	3.99715	0.145428	3.19692e-165	36.8178	1.29699e-09	97.2839	TRUE	1.22355
ENSG00000180071.20	ANKRD18A	protein_coding	9	38571358	38620660	2.44486	0.116509	5.28189e-97	3.39209	0.140805	2.92911e-127	26.8632	2.18375e-07	96.2774	TRUE	0.947229
ENSG00000204860.5	FAM201A	antisense	9	38620474	38624990	1.93552	0.102608	1.13625e-78	2.80573	0.113777	2.83949e-133	32.26	1.34859e-08	96.9002	TRUE	0.870207
ENSG00000135046.14	ANXA1	protein_coding	9	73151757	73170393	-4.75747	0.143682	2.82581e-239	-5.91806	0.138758	0	33.76	6.23467e-09	97.0379	TRUE	1.16059
ENSG00000070159.14	PTPN3	protein_coding	9	109375466	109498313	-2.05524	0.169069	1.66413e-33	-3.31898	0.203747	5.74279e-59	22.7832	1.81342e-06	95.6108	TRUE	1.26374
ENSG00000111319.13	SCNN1A	protein_coding	12	6346843	6377730	-3.12318	0.153245	1.3847e-91	-4.32699	0.178974	3.70561e-128	26.1036	3.23587e-07	96.1691	TRUE	1.20381
ENSG00000134539.17	KLRD1	protein_coding	12	10226058	10329600	0.930755	0.146921	4.89834e-10	1.95785	0.154183	2.24572e-36	23.2576	1.41688e-06	95.7003	TRUE	1.02709
ENSG00000139116.18	KIF21A	protein_coding	12	39293228	39443390	3.25617	0.0814531	0	4.05154	0.0801568	0	48.4405	3.40471e-12	97.9356	TRUE	0.795373
ENSG00000133104.14	SPG20	protein_coding	13	36301638	36370180	-4.16444	0.12089	7.36154e-259	-5.25214	0.142408	2.38658e-296	33.905	5.78703e-09	97.0506	TRUE	1.0877
ENSG00000255571.9	MIR9-3HG	lincRNA	15	89361579	89398487	2.76207	0.0736404	1.33277e-306	3.57658	0.0775587	0	58.0016	2.61905e-14	98.2759	TRUE	0.814517
ENSG00000103534.17	TMC5	protein_coding	16	19410496	19499113	2.76955	0.226023	5.0806e-34	4.47653	0.281058	1.95304e-56	22.3999	2.2139e-06	95.5357	TRUE	1.70698
ENSG00000168447.11	SCNN1B	protein_coding	16	23278231	23381299	2.61781	0.264281	1.05202e-22	4.57406	0.328616	1.98046e-43	21.5197	3.50205e-06	95.3531	TRUE	1.95625
ENSG00000076351.13	SLC46A1	protein_coding	17	28394756	28407197	-2.50683	0.113237	8.57887e-108	-1.0706	0.139821	4.62017e-14	63.7193	1.4347e-15	98.4306	TRUE	1.43623
ENSG00000173801.17	JUP	protein_coding	17	41754604	41786931	-2.22575	0.117109	7.66252e-80	-3.19394	0.122192	1.45535e-149	32.7241	1.06214e-08	96.9441	TRUE	0.968191
ENSG00000105137.13	SYDE1	protein_coding	19	15107403	15114988	2.12089	0.148843	1.64133e-45	3.19714	0.159216	7.38199e-89	24.3835	7.89423e-07	95.8989	TRUE	1.07625
ENSG00000070371.16	CLTCL1	protein_coding	22	19179473	19291716	4.95543	0.0788895	0	5.54908	0.0973926	0	22.435	2.17377e-06	95.5427	TRUE	0.593657
ENSG00000167037.18	SGSM1	protein_coding	22	24806169	24927578	3.10795	0.0928995	3.083e-244	3.87906	0.113565	2.14862e-254	27.6208	1.47581e-07	96.3795	TRUE	0.771105
ENSG00000184792.16	OSBP2	protein_coding	22	30693782	30907824	2.8849	0.0892618	4.80014e-228	3.56336	0.0843918	0	30.5049	3.33029e-08	96.7218	TRUE	0.67846

### Sheet: GCB_TFH_sex
ENSG	gene_name	gene_biotype	chr	start	end	F_only_lfc	F_only_lfcSE	F_only_padj	M_only_lfc	M_only_lfcSE	M_only_padj	Q	Qp	I2	interest	lfc_delta
ENSG00000142920.17	AZIN2	protein_coding	1	33081104	33120530	1.66264	0.109158	6.534e-52	2.42537	0.0952832	3.4344e-142	27.7106	1.40886e-07	96.3913	TRUE	0.762735
ENSG00000132694.18	ARHGEF11	protein_coding	1	156934840	157045370	0.85538	0.113852	1.13654e-13	1.51113	0.0853291	1.25721e-69	21.2419	4.04814e-06	95.2923	TRUE	0.655748
ENSG00000162909.18	CAPN2	protein_coding	1	223701593	223776018	1.79094	0.06942	4.87495e-146	2.48776	0.0775278	4.93103e-225	44.8365	2.14197e-11	97.7697	TRUE	0.696825
ENSG00000233006.8	AC034220.3	processed_transcript	5	132311285	132369916	-2.45705	0.0962196	4.11642e-143	-1.7306	0.10479	9.52244e-61	26.0744	3.28504e-07	96.1648	TRUE	0.726448
ENSG00000244198.7	RP4-545C24.1	antisense	7	144194858	144280547	2.17469	0.112095	2.85982e-83	2.87855	0.0998881	8.39465e-182	21.9768	2.75962e-06	95.4498	TRUE	0.703863
ENSG00000170356.9	OR2A20P	transcribed_unprocessed_pseudogene	7	144250045	144252957	2.94107	0.183415	2.26889e-57	4.38243	0.216161	8.94717e-91	25.8505	3.68909e-07	96.1316	TRUE	1.44136
ENSG00000228960.6	OR2A9P	transcribed_unprocessed_pseudogene	7	144294480	144300934	1.86414	0.205279	2.30537e-19	3.48019	0.255678	9.68349e-42	24.2917	8.27931e-07	95.8834	TRUE	1.61605
ENSG00000050327.15	ARHGEF5	protein_coding	7	144355288	144380632	1.91149	0.106284	8.93675e-72	2.64418	0.0951905	5.01329e-169	26.3701	2.81865e-07	96.2078	TRUE	0.732688
ENSG00000133612.19	AGAP3	protein_coding	7	151085831	151144436	5.66372	0.104522	0	6.48767	0.106942	0	30.3594	3.5896e-08	96.7061	TRUE	0.823944
ENSG00000196814.15	MVB12B	protein_coding	9	126326849	126507041	2.70953	0.171451	9.08214e-56	4.25344	0.14739	2.59603e-182	46.6295	8.57596e-12	97.8554	TRUE	1.54391
ENSG00000138115.14	CYP2C8	protein_coding	10	95036772	95069497	-2.29102	0.12662	1.24966e-72	-1.50307	0.111348	4.47445e-41	21.8381	2.96648e-06	95.4209	TRUE	0.787957
ENSG00000174080.11	CTSF	protein_coding	11	66563463	66568841	3.46349	0.0690022	0	4.04388	0.0672448	0	36.2859	1.70396e-09	97.2441	TRUE	0.580386
ENSG00000162337.12	LRP5	protein_coding	11	68312609	68449275	-3.51534	0.157112	3.06051e-110	-2.40118	0.127953	5.37389e-78	30.2359	3.82557e-08	96.6927	TRUE	1.11417
ENSG00000110092.4	CCND1	protein_coding	11	69641087	69654474	1.54959	0.09875	5.25311e-55	2.14967	0.0787506	2.77297e-163	22.5722	2.02397e-06	95.5698	TRUE	0.600082
ENSG00000019144.19	PHLDB1	protein_coding	11	118606440	118658038	0.802919	0.116978	1.26937e-11	1.74176	0.144619	5.43174e-33	25.4758	4.47966e-07	96.0747	TRUE	0.938842
ENSG00000099814.16	CEP170B	protein_coding	14	104865280	104896770	4.07682	0.080855	0	4.60606	0.0617037	0	27.0764	1.95572e-07	96.3067	TRUE	0.529247
ENSG00000276141.4	WHAMMP3	transcribed_unprocessed_pseudogene	15	22664359	22686213	2.66263	0.0826145	5.08911e-227	3.32253	0.0792633	0	33.2223	8.22012e-09	96.99	TRUE	0.659903
ENSG00000166763.7	STRCP1	unprocessed_pseudogene	15	43699488	43718184	3.14077	0.178106	4.59326e-69	4.35749	0.197063	1.10148e-107	20.9821	4.63601e-06	95.234	TRUE	1.21672
ENSG00000198816.7	ZNF358	protein_coding	19	7515292	7521026	1.43333	0.0805586	2.7924e-70	2.08505	0.071406	1.29482e-186	36.6521	1.4121e-09	97.2716	TRUE	0.651723

### Sheet: GCB_TFH_age
ENSG	gene_name	gene_biotype	chr	start	end	5_only_lfc	5_only_lfcSE	5_only_padj	4_only_lfc	4_only_lfcSE	4_only_padj	Q	Qp	I2	interest	lfc_delta
ENSG00000162881.6	OXER1	protein_coding	2	42762481	42764261	-6.54052	0.245615	1.97496e-155	-5.06906	0.206881	7.57184e-132	20.9954	4.60382e-06	95.2371	TRUE	1.47146
ENSG00000162882.15	HAAO	protein_coding	2	42767089	42792593	-7.36023	0.225789	3.80687e-232	-5.87392	0.196331	8.34947e-196	24.6755	6.78394e-07	95.9474	TRUE	1.48631
ENSG00000211592.8	IGKC	IG_C_gene	2	88857161	88857683	-6.35299	0.175079	2.78071e-287	-7.51904	0.183991	0	21.0783	4.40894e-06	95.2558	TRUE	1.16605
ENSG00000241755.1	IGKV1-9	IG_V_gene	2	89009982	89010515	-6.44358	0.242698	1.62578e-154	-8.66302	0.375377	3.83565e-117	24.6531	6.86337e-07	95.9437	TRUE	2.21945
ENSG00000240382.3	IGKV1-17	IG_V_gene	2	89117342	89117844	-6.40758	0.278877	4.1909e-116	-8.57456	0.362353	4.43746e-123	22.4603	2.14527e-06	95.5477	TRUE	2.16699
ENSG00000241294.1	IGKV2-24	IG_V_gene	2	89176328	89177160	-7.25996	0.279577	7.01452e-148	-9.33701	0.351033	4.30792e-155	21.422	3.68512e-06	95.3319	TRUE	2.07705
ENSG00000211625.2	IGKV3D-20	IG_V_gene	2	90038848	90039479	-6.4274	0.310303	1.20639e-94	-8.73667	0.397945	3.67966e-106	20.9415	4.73512e-06	95.2248	TRUE	2.30927
ENSG00000115008.6	IL1A	protein_coding	2	112773915	112784590	-2.5833	0.249742	1.16513e-24	-4.83807	0.283029	5.77641e-65	35.6831	2.32172e-09	97.1976	TRUE	2.25477
ENSG00000073737.16	DHRS9	protein_coding	2	169064789	169096167	-7.87162	0.195134	0	-9.28508	0.217842	0	23.3579	1.34489e-06	95.7188	TRUE	1.41346
ENSG00000173905.9	GOLIM4	protein_coding	3	168008677	168095975	-1.82333	0.0912131	2.98083e-88	-1.06625	0.0772169	6.57754e-43	40.132	2.37365e-10	97.5082	TRUE	0.757084
ENSG00000249741.2	RP11-673E1.3	processed_pseudogene	4	143911514	143912053	-4.75895	0.309569	8.53731e-53	-2.99056	0.231032	7.00506e-38	20.9585	4.6933e-06	95.2287	TRUE	1.76839
ENSG00000169862.19	CTNND2	protein_coding	5	10971840	11904043	-1.81595	0.166162	2.26361e-27	-0.679366	0.148128	7.53829e-06	26.0702	3.29234e-07	96.1642	TRUE	1.13658
ENSG00000118523.6	CTGF	protein_coding	6	131948176	131951373	-2.01671	0.215211	1.78179e-20	-3.94229	0.269928	7.9538e-48	31.1121	2.43552e-08	96.7858	TRUE	1.92558
ENSG00000136237.19	RAPGEF5	protein_coding	7	22118238	22357144	-7.12428	0.154368	0	-5.93002	0.127074	0	35.6762	2.32994e-09	97.197	TRUE	1.19425
ENSG00000254777.5	AC022182.1	lincRNA	8	60910053	60966557	-4.18568	0.170256	1.04908e-132	-2.9746	0.134077	2.24086e-108	31.2306	2.29129e-08	96.798	TRUE	1.21108
ENSG00000178919.9	FOXE1	protein_coding	9	97853254	97856715	-0.432457	0.178108	0.0244093	-1.78042	0.202328	2.98494e-18	25.0071	5.7121e-07	96.0011	TRUE	1.34796
ENSG00000148926.10	ADM	protein_coding	11	10304680	10307397	-2.00977	0.204016	1.72453e-22	-3.42597	0.204821	2.87608e-62	23.9979	9.64406e-07	95.833	TRUE	1.41619
ENSG00000135373.12	EHF	protein_coding	11	34621093	34661057	0.588721	0.219402	0.0119675	-1.88316	0.288396	1.2481e-10	46.5329	9.0092e-12	97.851	TRUE	2.47189
ENSG00000165895.19	ARHGAP42	protein_coding	11	100687653	100991937	-2.86194	0.15441	4.41079e-76	-1.92212	0.129285	1.65821e-49	21.7781	3.0607e-06	95.4082	TRUE	0.939817
ENSG00000076706.17	MCAM	protein_coding	11	119308529	119321521	-1.787	0.130873	5.93805e-42	-0.948963	0.122053	1.54382e-14	21.9302	2.82748e-06	95.4401	TRUE	0.838039
ENSG00000121316.11	PLBD1	protein_coding	12	14503661	14568349	-2.55465	0.286363	1.11518e-18	-4.96723	0.364809	9.24773e-42	27.061	1.97133e-07	96.3046	TRUE	2.41258
ENSG00000211893.4	IGHG2	IG_C_gene	14	105643052	105644790	-5.27832	0.203284	7.4583e-148	-6.74942	0.197086	4.74521e-256	26.9953	2.03954e-07	96.2956	TRUE	1.4711
ENSG00000242472.1	IGHJ5	IG_J_gene	14	105863814	105863862	-5.79632	0.207689	1.41896e-170	-7.2267	0.202204	9.91963e-279	24.3508	8.02928e-07	95.8934	TRUE	1.43038
ENSG00000211937.3	IGHV2-5	IG_V_gene	14	106037902	106038365	-6.56531	0.238375	3.6711e-166	-9.35698	0.379936	3.47371e-133	38.7399	4.84205e-10	97.4187	TRUE	2.79168
ENSG00000128965.13	CHAC1	protein_coding	15	40952962	40956519	-2.17488	0.136607	1.60404e-56	-3.05436	0.124332	1.58298e-132	22.6694	1.92405e-06	95.5888	TRUE	0.879479
ENSG00000067141.17	NEO1	protein_coding	15	73051710	73305206	2.80272	0.0864101	7.53417e-230	2.17237	0.0994812	4.79992e-105	22.8841	1.7207e-06	95.6302	TRUE	0.63035
ENSG00000160321.15	ZNF208	protein_coding	19	21932958	22010949	-3.41361	0.117765	6.92715e-184	-4.45368	0.13025	2.89232e-255	35.0832	3.15921e-09	97.1496	TRUE	1.04007
ENSG00000279377.1	AC003973.3	TEC	19	21965708	21968529	-3.36391	0.123567	2.23452e-162	-4.52574	0.159446	2.13035e-176	33.1726	8.43314e-09	96.9855	TRUE	1.16183
ENSG00000267886.1	CTD-2291D10.4	lincRNA	19	23075201	23100361	-3.57972	0.126784	1.50766e-174	-2.76294	0.0863867	1.54961e-223	28.3437	1.01577e-07	96.4719	TRUE	0.816776

### Sheet: NaiveT_NaiveB_sex
ENSG	gene_name	gene_biotype	chr	start	end	F_only_lfc	F_only_lfcSE	F_only_padj	M_only_lfc	M_only_lfcSE	M_only_padj	Q	Qp	I2	interest	lfc_delta
ENSG00000064989.13	CALCRL	protein_coding	2	187343129	187448460	2.66516	0.107175	1.34663e-135	1.83304	0.0873859	6.8149e-97	36.2098	1.77175e-09	97.2383	TRUE	0.832124
ENSG00000255026.1	RP11-326C3.2	antisense	11	287305	288987	6.66941	0.114897	0	5.84295	0.0993964	0	29.5931	5.32949e-08	96.6208	TRUE	0.826462
ENSG00000266865.6	RP11-848P1.9	transcribed_unprocessed_pseudogene	17	31008497	31093127	-2.43991	0.103202	1.04315e-122	-1.74279	0.0848622	6.22394e-93	27.2224	1.81349e-07	96.3265	TRUE	0.697124

### Sheet: NaiveT_NaiveB_age
ENSG	gene_name	gene_biotype	chr	start	end	5_only_lfc	5_only_lfcSE	5_only_padj	4_only_lfc	4_only_lfcSE	4_only_padj	Q	Qp	I2	interest	lfc_delta
ENSG00000163462.18	TRIM46	protein_coding	1	155173787	155184971	2.7052	0.0814728	1.25567e-240	2.13906	0.0914226	3.57818e-120	21.3734	3.77977e-06	95.3213	TRUE	0.566139
ENSG00000143845.15	ETNK2	protein_coding	1	204131062	204152003	2.16106	0.0846255	6.1844e-143	1.61206	0.0723579	4.24999e-109	24.3114	8.19522e-07	95.8867	TRUE	0.548992
ENSG00000239855.1	IGKV1-6	IG_V_gene	2	88966262	88966767	-5.50839	0.311307	2.17258e-69	-8.86592	0.462865	5.10306e-81	36.2294	1.75405e-09	97.2398	TRUE	3.35753
ENSG00000253998.3	IGKV2-29	IG_V_pseudogene	2	89234174	89234912	-6.80663	0.322508	4.20636e-98	-9.04775	0.378873	3.96416e-125	20.2889	6.65864e-06	95.0712	TRUE	2.24113
ENSG00000172005.11	MAL	protein_coding	2	95025677	95053996	6.95461	0.19688	3.80143e-272	8.73981	0.18285	0	44.143	3.05249e-11	97.7346	TRUE	1.7852
ENSG00000186522.15	2026-09-10	protein_coding	2	109542982	109614206	-1.27995	0.144298	1.89704e-18	-2.31061	0.151642	8.61673e-52	24.2429	8.49202e-07	95.8751	TRUE	1.03066
ENSG00000123612.16	ACVR1C	protein_coding	2	157526767	157629005	5.39364	0.0963382	0	4.51848	0.146823	7.43244e-207	24.8367	6.23982e-07	95.9737	TRUE	0.875164
ENSG00000073737.16	DHRS9	protein_coding	2	169064789	169096167	-3.67801	0.193646	9.84394e-80	-5.13172	0.220261	3.60666e-119	24.5692	7.16893e-07	95.9299	TRUE	1.45371
ENSG00000138378.19	STAT4	protein_coding	2	191029576	191151596	4.39871	0.0862182	0	3.76784	0.0856658	0	26.9422	2.09634e-07	96.2883	TRUE	0.630869
ENSG00000174944.9	P2RY14	protein_coding	3	151212117	151278467	-4.48013	0.167121	2.29115e-157	-3.30395	0.171484	5.91106e-82	24.1276	9.0157e-07	95.8554	TRUE	1.17617
ENSG00000169026.12	MFSD7	protein_coding	4	681829	689441	-2.51986	0.130262	1.18404e-82	-3.42371	0.138627	9.90668e-134	22.5764	2.01955e-06	95.5706	TRUE	0.903848
ENSG00000124813.23	RUNX2	protein_coding	6	45328157	45664349	-1.09302	0.121612	6.60882e-19	-2.25038	0.142895	3.15162e-55	38.0445	6.9149e-10	97.3715	TRUE	1.15736
ENSG00000118523.6	CTGF	protein_coding	6	131948176	131951373	-4.63954	0.24475	1.99454e-79	-6.67635	0.289952	1.97832e-116	28.8148	7.96403e-08	96.5296	TRUE	2.03681
ENSG00000233834.6	AC005083.1	processed_transcript	7	20217577	20221700	-1.48615	0.170395	7.04717e-18	-2.72953	0.194669	4.53789e-44	23.0984	1.53921e-06	95.6707	TRUE	1.24338
ENSG00000006453.14	BAIAP2L1	protein_coding	7	98291651	98401068	-0.924895	0.132739	7.31277e-12	-2.00777	0.153771	2.14203e-38	28.4166	9.78231e-08	96.4809	TRUE	1.08287
ENSG00000198853.12	RUSC2	protein_coding	9	35490127	35561898	2.25823	0.112718	1.51987e-88	1.44168	0.116003	6.49295e-35	25.4855	4.45711e-07	96.0762	TRUE	0.81655
ENSG00000135046.14	ANXA1	protein_coding	9	73151757	73170393	6.55941	0.18881	2.76077e-263	7.99179	0.180184	0	30.1213	4.05858e-08	96.6801	TRUE	1.43238
ENSG00000169583.13	CLIC3	protein_coding	9	136994635	136996803	-3.55394	0.165552	1.9052e-101	-4.65578	0.149439	5.83184e-212	24.4086	7.79206e-07	95.9031	TRUE	1.10185
ENSG00000120049.19	KCNIP2	protein_coding	10	101825974	101843920	-4.68236	0.11068	0	-3.86563	0.0991692	0	30.204	3.88916e-08	96.6892	TRUE	0.816728
ENSG00000148926.10	ADM	protein_coding	11	10304680	10307397	-1.03315	0.149957	1.26371e-11	-2.05456	0.142628	1.9452e-46	24.3588	7.99623e-07	95.8947	TRUE	1.02141
ENSG00000152270.9	PDE3B	protein_coding	11	14643723	14872044	4.40499	0.109694	0	3.58436	0.0845432	0	35.1105	3.1151e-09	97.1519	TRUE	0.820631
ENSG00000172543.8	CTSW	protein_coding	11	65879809	65883741	3.4705	0.108244	1.84318e-224	2.78269	0.0914005	1.79004e-202	23.57	1.2045e-06	95.7573	TRUE	0.687801
ENSG00000085741.13	WNT11	protein_coding	11	76186325	76210736	0.961958	0.368303	0.0146512	-1.81635	0.400276	1.10574e-05	26.0894	3.25966e-07	96.167	TRUE	2.77831
ENSG00000137474.22	MYO7A	protein_coding	11	77128264	77215239	-2.35471	0.184356	7.86164e-37	-3.62255	0.20538	6.42305e-69	21.1036	4.3512e-06	95.2615	TRUE	1.26784
ENSG00000111319.13	SCNN1A	protein_coding	12	6346843	6377730	4.62069	0.208506	5.17271e-108	6.99268	0.308471	6.77738e-113	40.5856	1.88187e-10	97.5361	TRUE	2.37199
ENSG00000060138.13	YBX3	protein_coding	12	10699089	10723312	-2.05611	0.0919195	5.11703e-110	-1.39451	0.0778428	4.75609e-71	30.1689	3.96002e-08	96.6853	TRUE	0.661598
ENSG00000177875.5	CCDC184	protein_coding	12	48183584	48185926	3.30807	0.249271	1.18946e-39	1.68523	0.176738	4.27441e-21	28.2053	1.09104e-07	96.4546	TRUE	1.62284
ENSG00000178498.16	DTX3	protein_coding	12	57604622	57609804	2.47528	0.0851708	1.0791e-184	1.88501	0.0750763	3.63996e-138	27.0294	2.00385e-07	96.3003	TRUE	0.590274
ENSG00000255733.6	IFNG-AS1	antisense	12	67989445	68234686	-1.95028	0.113815	3.65457e-65	-1.15227	0.0998631	2.79006e-30	27.7762	1.3619e-07	96.3998	TRUE	0.798006
ENSG00000236946.2	HNRNPA1P70	processed_pseudogene	12	68035767	68036853	-1.97818	0.150874	9.76749e-39	-0.985905	0.134468	5.49385e-13	24.1064	9.11549e-07	95.8517	TRUE	0.992279
ENSG00000131981.16	LGALS3	protein_coding	14	55124110	55145413	-0.485105	0.156215	0.00323038	-1.76631	0.175154	1.91743e-23	29.801	4.78748e-08	96.6444	TRUE	1.28121
ENSG00000119608.13	PROX2	protein_coding	14	74852871	74871940	-2.69632	0.251507	2.38356e-26	-4.73702	0.303568	3.00264e-54	26.7968	2.26014e-07	96.2682	TRUE	2.0407
ENSG00000211892.4	IGHG4	IG_C_gene	14	105624341	105626066	-2.39934	0.28323	6.12849e-17	-5.02375	0.35708	2.32635e-44	33.1568	8.50182e-09	96.984	TRUE	2.62441
ENSG00000242472.1	IGHJ5	IG_J_gene	14	105863814	105863862	-5.22481	0.234287	2.3159e-109	-7.05585	0.330826	4.17761e-100	20.4016	6.27781e-06	95.0984	TRUE	1.83104
ENSG00000211947.2	IGHV3-21	IG_V_gene	14	106235064	106235594	-6.69649	0.25406	3.53975e-152	-8.99286	0.375872	1.36673e-125	25.6204	4.1562e-07	96.0969	TRUE	2.29638
ENSG00000211950.2	IGHV1-24	IG_V_gene	14	106276548	106277043	-6.90143	0.33026	3.32058e-96	-9.31512	0.386144	1.17496e-127	22.5653	2.03118e-06	95.5684	TRUE	2.41369
ENSG00000128849.10	CGNL1	protein_coding	15	57375967	57550727	-2.05921	0.214624	2.29824e-21	-3.68971	0.234032	2.39769e-55	26.3652	2.82583e-07	96.2071	TRUE	1.6305
ENSG00000166123.14	GPT2	protein_coding	16	46884378	46931297	-4.54574	0.139413	4.2159e-232	-5.5899	0.122615	0	31.6296	1.86567e-08	96.8384	TRUE	1.04417
ENSG00000108379.10	WNT3	protein_coding	17	46762506	46833154	-4.85311	0.156723	1.75679e-209	-3.60362	0.183684	6.3696e-85	26.7782	2.28196e-07	96.2656	TRUE	1.24949
ENSG00000108679.13	LGALS3BP	protein_coding	17	78971238	78980109	3.63828	0.0712639	0	3.05066	0.0788862	0	30.5531	3.24855e-08	96.727	TRUE	0.587621
ENSG00000132199.20	ENOSF1	protein_coding	18	670324	712676	3.35664	0.0708517	0	2.8362	0.0672575	0	28.3814	9.96188e-08	96.4766	TRUE	0.520441
ENSG00000220008.3	LINGO3	protein_coding	19	2289784	2292024	-2.78154	0.08554	7.59847e-231	-3.33883	0.089195	2.32327e-305	20.3346	6.50151e-06	95.0823	TRUE	0.557285
ENSG00000179913.11	B3GNT3	protein_coding	19	17794828	17813082	6.55245	0.232126	2.54142e-174	8.52488	0.343654	6.6343e-135	22.6215	1.97268e-06	95.5794	TRUE	1.97242
ENSG00000279377.1	AC003973.3	TEC	19	21965708	21968529	-4.92888	0.164177	5.481e-197	-6.49073	0.256915	7.14834e-140	26.2412	3.01318e-07	96.1892	TRUE	1.56185
ENSG00000173809.18	TDRD12	protein_coding	19	32719753	32829580	1.34291	0.137057	3.16971e-22	2.41956	0.193223	2.00343e-35	20.6557	5.49741e-06	95.1587	TRUE	1.07666
ENSG00000101082.14	SLA2	protein_coding	20	36612318	36646216	5.62303	0.0781079	0	5.00176	0.0826219	0	29.8582	4.64837e-08	96.6508	TRUE	0.621275
ENSG00000211640.4	IGLV6-57	IG_V_gene	22	22195713	22196460	-5.48879	0.253	1.40566e-103	-7.79999	0.353283	3.59352e-107	28.2899	1.04438e-07	96.4652	TRUE	2.3112
ENSG00000278196.3	IGLV2-8	IG_V_gene	22	22822658	22823293	-5.33914	0.289479	2.86679e-75	-7.65261	0.420958	4.03081e-73	20.506	5.94434e-06	95.1234	TRUE	2.31347
ENSG00000073150.14	PANX2	protein_coding	22	50170731	50180294	0.502625	0.342174	0.203735	-2.34331	0.337592	9.11908e-12	35.0543	3.20633e-09	97.1473	TRUE	2.84594
ENSG00000196576.15	PLXNB2	protein_coding	22	50274979	50307627	-3.28321	0.158597	1.92593e-94	-4.42798	0.188074	1.15703e-121	21.6523	3.26817e-06	95.3816	TRUE	1.14477
