## Supplementary Table 11 for "Tonsillar expression quantitative trait loci verify and expand genetic contributors to childhood atopic diseases"

### Sheet: Asthma
Asthma colocquial input
rs301816	1	8444998	8300001	8750000
rs2056625	1	167451062	167150001	167550000
rs17668708	1	198671359	198550001	198900000
rs12470864	2	102309902	101550001	102750000
rs1680714783	2	145387450	145250001	145650000
rs34290285	2	241759225	241600001	241900000
rs4491851	3	33042493	32900001	33250000
rs6441084	3	156592987	156500001	156700000
rs62296577	3	177131952	176900001	177300000
rs11715524	3	196035621	195800001	196200000
rs190438685	4	39388825	39150001	39500000
rs17454584	4	122432277	122000001	122700000
rs11742240	5	35881274	35750001	36050000
rs1898671	5	111072304	110400001	111300000
rs6866614	5	132451445	131850001	132900000
rs201292228	5	142139375	142000001	142250000
rs58521088	6	90275479	90000001	90400000
rs57585717	7	28109636	28000001	28300000
rs370146031	8	80389777	79900001	80500000
rs992969	9	6209697	5550001	6750000
rs1554831601	10	6051176	5800001	6250000
rs11255504	10	8062378	7950001	8150000
rs1775554	10	9012377	8350001	9500000
rs28415845	11	1151933	1050001	1300000
rs174535	11	61783884	61700001	61950000
rs7936312	11	76582682	76100001	76750000
rs1784775	11	111601736	111300001	111850000
rs2544026	12	47792780	47700001	47900000
rs7302200	12	56055651	55900001	56300000
rs1059513	12	57095926	56800001	57200000
rs28635831	13	39745817	39600001	40050000
rs4771332	13	99418203	99050001	99650000
rs7183955	15	60757370	60650001	60900000
rs72743461	15	67149412	66900001	67450000
rs35441874	16	11119164	10850001	11300000
rs3024655	16	27358181	27150001	27500000
rs8067124	17	40713238	40550001	40800000
rs201420923	17	49388381	49150001	49500000
rs117710327	19	33235672	33150001	33350000
rs11088309	21	35092334	34950001	35450000

### Sheet: pAsthma
pAsthma colocquial input
rs11121240	1	8834298	8250001	8950000
rs371938005	1	9296617	9200001	9400000
rs61816761	1	152313385	151400001	153650000
rs2070901	1	161215268	161100001	161300000
rs1617333	1	167467033	167150001	167550000
rs78037977	1	172746562	172600001	173000000
rs10158467	1	173162354	173100001	173350000
rs12023876	1	203124073	203000001	203200000
rs12750027	1	212883085	212600001	213000000
rs3856439	2	8319274	8200001	8450000
rs72823641	2	102319699	101550001	102750000
rs143326447	2	111511155	111350001	111750000
rs6755248	2	223799333	223700001	224050000
rs10187276	2	227805721	227750001	228000000
rs34290285	2	241759225	241550001	242100000
rs35570272	3	33006170	32800001	33250000
rs1806656	3	121997324	121550001	122100000
rs1026111583	3	128194003	127900001	128500000
rs7625643	3	141431184	141300001	141500000
rs7626218	3	177134250	176900001	177250000
rs9860547	3	188411191	188250001	188500000
rs55661102	3	188683350	188550001	188850000
rs1684466	3	196632439	196500001	196750000
rs5743618	4	38797027	38450001	39050000
rs45613035	4	122219915	121950001	123000000
rs16903574	5	14610200	14500001	14800000
rs1837253	5	111066174	110200001	111500000
rs2299012	5	132581248	131850001	133050000
rs449454	5	142153497	141950001	142300000
rs9391997	6	409119	300001	550000
rs62408233	6	90266890	89850001	90450000
rs9372120	6	106219660	106050001	106450000
rs55743914	6	127972417	127500001	128100000
rs6927172	6	137681038	137550001	137750000
rs12531500	7	20504586	20150001	20800000
rs6954667	7	22740703	22600001	22850000
rs4722758	7	28116987	28000001	28300000
rs2221641	8	80382467	80100001	80500000
rs2450083	8	119051303	118750001	119250000
rs13277355	8	127765473	127700001	127900000
rs7848215	9	6213468	5450001	6700000
rs274943	9	23585841	23500001	23650000
rs1554831601	10	6051176	5900001	6300000
rs943451	10	6579811	6500001	6750000
rs1612986	10	9022753	8150001	9950000
rs10995245	10	62631615	62550001	62750000
rs1589598929	10	92624757	92400001	92850000
rs1356039317	10	102468666	102400001	103300000
rs2052690	11	10642486	10550001	10750000
rs10836538	11	36343703	36250001	36450000
rs479844	11	65784486	65500001	66100000
rs11236797	11	76588605	75950001	76750000
rs12365699	11	118872577	118550001	118950000
rs1370088409	11	128302941	128200001	128400000
rs62623446	12	54974507	54850001	55050000
rs705700	12	55995509	55900001	56300000
rs3122929	12	57115319	56550001	57200000
rs11065979	12	111621753	111200001	111950000
rs1874675300	12	120927628	120600001	121100000
rs1716183	12	123150549	122800001	123500000
rs1869172668	13	42423188	42300001	42600000
rs2044577601	13	99322238	99050001	99600000
rs17103286	14	35415835	34950001	35500000
rs1885013	14	68287978	68200001	68450000
rs1897073089	14	102777733	102450001	103000000
rs1655558	15	41495387	40850001	41600000
rs11071559	15	60777789	60600001	60900000
rs72743461	15	67149412	66950001	67600000
rs12935657	16	11125184	10700001	11350000
rs3785356	16	27337847	27100001	27500000
rs2066844	16	50712015	50350001	50950000
rs4795399	17	39905186	39050001	40800000
rs9895436	17	45380520	45000001	46850000
rs56308324	17	47741840	47650001	47850000
rs12952581	17	49370984	49100001	49500000
rs1893380	18	51121270	50800001	51250000
rs12965763	18	54290038	54050001	54900000
rs4574025	18	62342581	62150001	62450000
rs12964116	18	63775385	63600001	64050000
rs892225	19	1152657	1000001	1250000
rs2918302	19	8675909	8600001	8800000
rs10413947	19	9017666	8950001	9150000
rs117710327	19	33235672	33150001	33350000
rs2766667	20	53555865	53500001	53750000
rs2738783	20	63677259	63500001	63900000
rs1199738083	22	41459908	41150001	41900000

### Sheet: Atopic Asthma
Atopic Asthma colocquial input
rs2230624	1	12115601	11950001	12200000
rs61816761	1	152313385	151550001	153500000
rs2070901	1	161215268	161100001	161300000
rs7523907	1	167458010	167150001	167550000
rs2422254	1	172810693	172700001	172900000
rs11811856	1	173202534	172900001	173350000
rs10174949	2	8302118	8200001	8450000
rs3771175	2	102343750	101550001	102750000
rs61033544	2	111520962	111450001	111600000
rs1553605912	2	197670954	197200001	198150000
rs6755198	2	223799091	223700001	224050000
rs34290285	2	241759225	241550001	242050000
rs9828592	3	33002847	32800001	33300000
rs10934569	3	121999606	121550001	122100000
rs62296577	3	177131952	176900001	177300000
rs509399	3	187963924	187850001	188050000
rs13099273	3	188415730	188300001	188500000
rs55661102	3	188683350	188500001	188800000
rs112669193	3	196650180	196550001	196750000
rs6847640	4	38745467	38600001	39050000
rs10021288	4	122084379	121900001	123400000
rs16903574	5	14610200	14500001	14800000
rs4594881	5	35846713	35650001	36100000
rs1837253	5	111066174	110150001	111500000
rs20541	5	132660272	132150001	132800000
rs1169156087	5	142159774	141950001	142250000
rs12212193	6	90287050	90000001	90450000
rs2245214	6	106214866	105950001	106450000
rs41285280	6	127970504	127650001	128050000
rs1562311428	6	135497759	135200001	135700000
rs7770794	6	154306689	154200001	154400000
rs35621564	7	20547220	20200001	20650000
rs1012177	7	22571094	22500001	22850000
rs78823938	7	28101332	27950001	28300000
rs13263709	8	80374940	80200001	80500000
rs3939286	9	6210099	5450001	6900000
rs2159778	9	120915851	120800001	121050000
rs3003612	9	128226337	128000001	128300000
rs138407416	9	128710523	128600001	129000000
rs117137535	9	137605991	137450001	137850000
rs1554831601	10	6051176	5750001	6250000
rs41284471	10	6584252	6500001	6750000
rs1444782	10	9016708	8650001	9600000
rs1845148184	10	92669710	92400001	92850000
rs10791824	11	65791795	65550001	66000000
rs7936312	11	76582682	76100001	76800000
rs12365699	11	118872577	118650001	118950000
rs62623446	12	54974507	54900001	55050000
rs705699	12	55991020	55900001	56300000
rs3122929	12	57115319	56750001	57500000
rs61946386	12	120926222	120650001	121050000
rs2045498839	13	99377678	99050001	99550000
rs8008961	14	68285926	68150001	68450000
rs1294877776	15	41211532	40900001	41600000
rs34986765	15	60777002	60650001	60850000
rs17293632	15	67150258	67000001	67450000
rs12935657	16	11125184	10750001	11500000
rs9940480	16	27338117	27150001	27500000
rs12600062	16	68253641	67500001	68450000
rs56380902	17	39910119	39150001	40900000
rs113366589	17	42364598	42100001	42750000
rs7224548	17	45259769	45000001	45450000
rs16948048	17	49363104	49150001	49500000
rs12964116	18	63775385	63650001	63850000
rs117552144	19	3136093	3050001	3200000
rs386808759	19	33235671	33150001	33300000
rs2766666	20	53555602	53500001	53650000
rs2834787	21	35130261	34950001	35250000
rs132911	22	41408156	41150001	41900000

### Sheet: Child Asthma
Child Asthma colocquial input
rs10864360	1	8664463	8550001	8900000
rs35665093	1	150836557	150500001	151000000
rs61816761	1	152313385	151000001	153500000
rs2070901	1	161215268	161100001	161300000
rs78037977	1	172746562	172600001	173050000
rs11811856	1	173202534	173100001	173300000
rs12023876	1	203124073	203000001	203200000
rs13416555	2	8301605	8200001	8450000
rs72823641	2	102319699	101550001	102750000
rs6755248	2	223799333	223700001	224050000
rs1811711	2	227805760	227750001	228000000
rs34290285	2	241759225	241550001	242100000
rs9828592	3	33002847	32800001	33250000
rs2999076	3	128239849	127900001	128500000
rs13097957	3	156638368	156550001	157050000
rs7626218	3	177134250	176900001	177250000
rs13099273	3	188415730	188200001	188500000
rs55661102	3	188683350	188550001	188800000
rs1553898564	4	38753856	38650001	39050000
rs62324212	4	122639784	122000001	122700000
rs16903574	5	14610200	14500001	14800000
rs1837253	5	111066174	110300001	111500000
rs6894017	5	132616706	132000001	133400000
rs1169156087	5	142159774	141950001	142300000
rs6905736	6	19843536	19750001	19900000
rs6908626	6	90296024	90000001	90450000
rs35342892	6	106165888	106000001	106450000
rs55743914	6	127972417	127600001	128050000
rs529876593	6	128989531	128900001	129100000
rs10244416	7	20536128	20250001	20700000
rs6954667	7	22740703	22650001	22850000
rs78823938	7	28101332	28000001	28300000
rs4739738	8	80379410	80100001	80500000
rs13279820	8	127765520	127700001	127900000
rs928412	9	6213148	5450001	6750000
rs274943	9	23585841	23500001	23650000
rs150707349	9	99227424	99000001	99300000
rs117137535	9	137605991	137550001	137850000
rs12722547	10	6030130	5900001	6250000
rs10737105	10	6589261	6450001	6650000
rs7894791	10	8549406	8150001	8650000
rs1612986	10	9022753	8650001	9950000
rs1845148184	10	92669710	92400001	92800000
rs7936275	11	10639293	10550001	10700000
rs10836538	11	36343703	36250001	36450000
rs10791824	11	65791795	65550001	66050000
rs11236797	11	76588605	76100001	76800000
rs12365699	11	118872577	118550001	118950000
rs62623446	12	54974507	54750001	55050000
rs705699	12	55991020	55850001	56200000
rs3122929	12	57115319	56800001	57200000
rs11065286	12	120833931	120600001	121100000
rs1869172668	13	42423188	42300001	42550000
rs4772189	13	99342319	99050001	99550000
rs17103286	14	35415835	35200001	35500000
rs2208397	14	68286570	68200001	68400000
rs1965139	15	41244154	40900001	41600000
rs34986765	15	60777002	60650001	60900000
rs56062135	15	67163292	66950001	67450000
rs36045143	16	11131109	10700001	11300000
rs3785356	16	27337847	27150001	27500000
rs2066844	16	50712015	50400001	50950000
rs61584523	16	87865979	87800001	87950000
rs11651596	17	39899863	39050001	40800000
rs10468514	17	45378874	45000001	46350000
rs56308324	17	47741840	47650001	47850000
rs28406364	17	49377145	49100001	49500000
rs1893958	18	54303259	54200001	54500000
rs4574025	18	62342581	62150001	62500000
rs12964116	18	63775385	63550001	64050000
rs892225	19	1152657	1000001	1250000
rs2918300	19	8677192	8600001	8800000
rs117710327	19	33235672	33150001	33300000
rs9611573	22	41391672	41150001	41900000

### Sheet: ADE
ADE colocquial input
rs1557446646	1	8633478	8250001	8900000
rs57533288	1	9274934	9200001	9600000
rs11121848	1	12007837	11800001	12150000
rs4265380	1	24966865	24800001	25150000
rs150396119	1	26309552	26150001	26400000
rs12565349	1	109829007	109750001	109900000
rs558269137	1	152312600	150000001	153850000
rs4129267	1	154453788	154000001	154700000
rs1394325406	1	160523388	160450001	160750000
rs1474379684	1	172779020	172600001	173400000
rs906364	1	212685406	212600001	212900000
rs346835	2	8298563	8200001	8400000
rs10199829	2	28380044	28300001	28500000
rs13033143	2	60933960	60800001	61200000
rs112346568	2	70842554	70700001	70950000
rs4851586	2	102447804	101950001	102750000
rs10183338	2	110853239	110750001	111000000
rs112385344	2	111517961	111400001	112200000
rs2708931	2	112936301	112750001	113200000
rs34942517	2	190753596	190550001	190900000
rs140759564	2	201461659	201250001	201700000
rs56404638	2	233205889	233100001	233300000
rs34290285	2	241759225	241650001	242050000
rs11130215	3	4984323	4900001	5150000
rs9683201	3	18402679	18250001	18850000
rs35570272	3	33006170	32800001	33350000
rs35870054	3	71392989	70850001	71800000
rs12637953	3	112676994	112250001	112750000
rs1748007039	4	122205785	122000001	123450000
rs16903574	5	14610200	14500001	15000000
rs1494564	5	35851729	35350001	36100000
rs1757968505	5	56148856	56050001	56200000
rs28874883	5	110827608	110600001	111200000
rs1295686	5	132660151	131000001	133050000
rs9313491	5	157194894	157100001	157250000
rs67111717	5	177363161	176850001	177500000
rs17133849	6	476395	300001	550000
rs58521088	6	90275479	90000001	90550000
rs7773987	6	135386348	135250001	135850000
rs9494672	6	137152938	137050001	137250000
rs212389	6	159068759	158850001	159200000
rs6796	7	6462736	6400001	6550000
rs7787688	7	22768265	22450001	22850000
rs2391683	7	28705434	28600001	28950000
rs79376089	8	60929420	60850001	61150000
rs11784337	8	80373252	80100001	80500000
rs6996614	8	125597624	125450001	125850000
rs5894937	8	128536797	128400001	128850000
rs11994438	8	140642309	140500001	140800000
rs3860985	9	33430587	33350001	33550000
rs1107329	9	129155435	128950001	129250000
rs117137535	9	137605991	137500001	138050000
rs4747846	10	6032488	5900001	6250000
rs1444719038	10	6579837	6500001	6750000
rs2229359	10	8058684	7950001	8200000
rs2944542	10	62610240	62000001	63150000
rs59039403	11	7960885	7700001	8150000
rs142185235	11	36397139	36000001	36800000
rs10791824	11	65791795	65450001	67100000
rs541390276	11	67602285	67550001	67750000
rs7110818	11	76581531	76150001	76800000
rs17368659	11	102872031	102750001	103000000
rs61905155	11	116848213	116700001	117200000
rs7117261	11	118870448	118600001	118950000
rs61907721	11	128308903	128200001	128800000
rs190653364	12	55156742	55100001	55550000
rs1799986	12	57141483	56850001	57200000
rs2227485	12	68253933	68000001	68500000
rs17299268	12	94191340	94050001	94350000
rs918825496	12	122184095	122100001	122250000
rs58353209	13	99394302	98950001	99500000
rs146424514	14	35152187	34650001	35500000
rs175714	14	75515513	75400001	75600000
rs71421262	14	102777071	102650001	103100000
rs12440045	15	41490486	41100001	41650000
rs8025324	15	60751179	60650001	60950000
rs11645657	16	11129597	10800001	11450000
rs4499236	16	27242810	27100001	27400000
rs112401631	17	40608272	40500001	40800000
rs12951971	17	42376113	42050001	42850000
rs4792814	17	45325639	45200001	45450000
rs16948048	17	49363104	49100001	49500000
rs68154225	17	78372835	78250001	78600000
rs1555724866	19	927357	850001	1050000
rs2918299	19	8677438	8600001	8800000
rs386808759	19	33235671	33150001	33500000
rs2426500	20	54181042	53850001	54400000
rs6062497	20	63704906	63050001	64300000
rs1807544	22	36915177	36800001	37000000

### Sheet: Allergic
Allergic colocquial input
rs301806	1	8422018	8200001	8950000
rs760805	1	24925432	24850001	25050000
rs12123821	1	152206676	151550001	153250000
rs778219779	1	154454494	154250001	154600000
rs2988277	1	167462115	167350001	167550000
rs1102705	1	172731728	172650001	172950000
rs4090390	1	173177782	172950001	173300000
rs697852	1	226727033	226600001	226850000
rs10174949	2	8302118	8200001	8450000
rs10865050	2	102324851	101450001	102850000
rs74847330	2	143074030	142900001	143200000
rs1064213	2	198085516	197200001	198150000
rs13384448	2	227843146	227750001	228000000
rs34290285	2	241759225	241650001	241900000
rs6776757	3	33027599	32900001	33200000
rs61192126	3	72345701	72250001	72550000
rs10663129	3	141602994	141250001	141700000
rs519973	3	187915480	187850001	188150000
rs60946162	3	188415548	188300001	188500000
rs17607589	3	188684798	188600001	188850000
rs80064395	3	196645675	196500001	196800000
rs10033073	4	4773674	4700001	4850000
rs5743618	4	38797027	38550001	39000000
rs227275	4	102672741	102400001	103150000
rs4145717	4	122394921	121850001	122800000
rs16903574	5	14610200	14500001	14800000
rs7717955	5	35862739	35700001	36150000
rs7714574	5	40492553	40400001	40700000
rs6594499	5	111134439	110350001	111500000
rs848	5	132660808	132150001	132900000
rs740474	5	141545795	141250001	141850000
rs10068717	5	142115369	142000001	142300000
rs2910162	5	160482338	160400001	160600000
rs2134814	6	90277793	90000001	90400000
rs9372120	6	106219660	106100001	106450000
rs6461503	7	20521373	20250001	20800000
rs6977955	7	28117268	28000001	28300000
rs17664743	7	50214301	50150001	50400000
rs1799035742	7	77389225	77250001	77500000
rs7824394	8	80380364	80250001	80500000
rs6990534	8	127801845	127700001	128150000
rs144829310	9	6208030	5550001	6850000
rs12551834	9	128850912	128650001	128950000
rs61839660	10	6052734	5900001	6250000
rs11255753	10	8563590	8450001	8650000
rs12413578	10	9007290	8650001	9350000
rs479844	11	65784486	65550001	66050000
rs7936323	11	76582714	76100001	76800000
rs7130753	11	111599843	111350001	112150000
rs12365699	11	118872577	118550001	118950000
rs56129466	11	128288294	128200001	128400000
rs55726902	12	47803199	47650001	47900000
rs11169225	12	49951888	49850001	50050000
rs10876864	12	56007301	55900001	56300000
rs1059513	12	57095926	56800001	57200000
rs1874589980	12	120925921	120600001	121100000
rs4943794	13	40599271	40500001	41100000
rs2104047	14	68287700	68100001	68450000
rs12440045	15	41490486	40900001	41600000
rs10519067	15	60776148	60600001	60850000
rs56375023	15	67156025	67000001	67250000
rs3540	15	90502176	90250001	90600000
rs11644510	16	11183501	10850001	11300000
rs12596613	16	11397150	11300001	11500000
rs112401631	17	40608272	39150001	40850000
rs9889262	17	49320708	49150001	49500000
rs1974988976	19	33230549	33150001	33300000
rs3787184	20	51541298	51350001	51750000
rs2766678	20	53591817	53500001	53750000
rs6011033	20	63691346	63500001	63850000
rs1245053164	22	41420648	40950001	41900000
